# Protamine lacunae preserve the paternal chromatin landscape in sperm

**DOI:** 10.1101/2025.10.03.680364

**Authors:** Thomas W Tullius, Rachel A Heuer, Stephanie C. Bohaczuk, Ben Mallory, Danilo Dubocanin, Jane Ranchalis, Ahmet Ayaz, Christopher E Mason, Emre Seli, Adam M Phillippy, Andrew B Stergachis, Bluma J Lesch

## Abstract

The transmission of the paternal genome requires extensive chromatin reorganization, in which nucleosomes are largely replaced by protamines that drive extreme condensation of the genome in the sperm head. Using Fiber-seq, we resolve patterns of paternal chromatin repackaging in sperm at single-molecule resolution, revealing the interplay between protamination and nucleosome retention. We find that nucleosome retention is probabilistic, with no locus universally occupied. Although promoters of spermatogenic genes preferentially harbor retained nucleosomes, the predominant carrier of paternal epigenetic information is protamine lacunae, accessible discontinuities in the protamine coat that preferentially mark critical regulatory elements. By contrast, centromere kinetochore binding regions robustly retain CENP-A mono-nucleosomes, providing a mechanism for the focal transmission of paternal centromeres. Finally, we find that paternal chromatin repackaging is altered in low-motility sperm. Together, these findings reveal distinct modes of paternal chromatin epigenetic inheritance with broad implications for development and infertility.
