## Supplemental Table S3 for "Protamine lacunae preserve the paternal chromatin landscape in sperm"

### Sheet: 251001_Table_S3 Satellite_read-
Satellite	Count
TAR1	4461
HSAT5v1	9112
SATR1	31565
SATR2	41262
HSat3	46240
HSat2	49016
AS	117031
BSR	181724
SST1v	290752
SATR1v	294002
GSATX	295079
GSATII	300196
SST1	315375
ACRO1	331748
HSAT5	336633
HSAT5v2	339861
LSAU	342613
hsat1A	345477
CER	347481
HSAT1B	538402
HSAT4	540975
GSAT	542385
